# A CROP-seq screen of histone modifying enzymes reveals histone demethylase Kdm5c regulates inflammatory macrophage activation

**DOI:** 10.1101/2025.10.30.685537

**Authors:** Femke Horstman, Guillermo R. Griffith, Francesco Vinciguerra, Ricky Siebeler, Cindy van Roomen, Tatyana Kuznetsova, Judith C. Sluimer, Gerard Pasterkamp, Michal Mokry, Menno P.J. de Winther, Koen H.M. Prange

## Abstract

**Background:** Macrophages adopt activation states along a spectrum from pro- to anti-inflammatory, enabling appropriate responses to pathogens and environmental cues. Dysregulated inflammatory macrophage activation contributes to diseases including sepsis, rheumatoid arthritis, cancer, and atherosclerosis. Epigenetic processes such as DNA methylation and histone modification prime macrophages for activation, and several histone modifying enzymes (HMEs) have been implicated in this regulation.

**Objective:** To systematically identify histone modifying enzymes that regulate inflammatory macrophage activation.

**Methods:** We performed a CRISPR knockout screen with single-cell RNA-seq readout (CROP-seq) targeting 92 macrophage-expressed HMEs in immortalized LPS-activated mouse bone marrow-derived macrophages (BMDMs). The resulting single-cell transcriptomes were analyzed to identify significant perturbations. *Kdm5c* was selected for experimental validation in mouse BMDMs, and its expression pattern was compared with macrophage subsets from human atherosclerotic plaques using scRNA-seq data.

**Results:** The CROP-seq screen identified *Prmt6, Carm1, Kat2b*, and *Kdm5c* as top regulators of inflammatory macrophage activation. Validation in a KO cell line revealed loss of *Kdm5c* suppressed inflammatory tone at baseline but led to an exaggerated transcriptional response to LPS stimulation, indicating a role for Kdm5c in balancing tonic and inducible activation. A weighted gene module derived from *Kdm5c*-deficient macrophages was enriched in inflammatory macrophages in human atherosclerotic plaques.

**Conclusion:** Our findings demonstrate the value of CROP-seq screening to dissect the epigenetic control of macrophage activation. We also identify Kdm5c-mediated histone demethylation as a key mechanism modulating inflammatory macrophage activation.
