## Supplemental Table 2 (guide library) for "A CROP-seq screen of histone modifying enzymes reveals histone demethylase Kdm5c regulates inflammatory macrophage activation"

EGCG_Mvd_MGLibA_32719	TGGAAAGGACGAAACACCGCCTGGTGCAGCGTGACGCTCGTTTTAGAGCTAGAAATAGCAAGTTAAAATAAGGC
EGCG_Mvd_MGLibA_32720	TGGAAAGGACGAAACACCGCACAACCGTTGCCATTAGCAGTTTTAGAGCTAGAAATAGCAAGTTAAAATAAGGC
EGCG_Mvd_MGLibA_32721	TGGAAAGGACGAAACACCGCTGCCCTGCAGTTCGCCGCCGTTTTAGAGCTAGAAATAGCAAGTTAAAATAAGGC
EGCG_Tubb5_MGLibA_56603	TGGAAAGGACGAAACACCGACAGTTGCCGCCGTCTTCCGGTTTTAGAGCTAGAAATAGCAAGTTAAAATAAGGC
EGCG_Tubb5_MGLibA_56604	TGGAAAGGACGAAACACCGTCCTTACCTTAGCACCGATCGTTTTAGAGCTAGAAATAGCAAGTTAAAATAAGGC
EGCG_Tubb5_MGLibA_56605	TGGAAAGGACGAAACACCGCAACTGTGAGGTACCGGCCGGTTTTAGAGCTAGAAATAGCAAGTTAAAATAAGGC
EGCG_Dhodh_MGLibA_14059	TGGAAAGGACGAAACACCGTCAGGTACTCGGCGTAGAAAGTTTTAGAGCTAGAAATAGCAAGTTAAAATAAGGC
EGCG_Dhodh_MGLibA_14060	TGGAAAGGACGAAACACCGCCTTCCTCGAGCTACGTTTCGTTTTAGAGCTAGAAATAGCAAGTTAAAATAAGGC
EGCG_Dhodh_MGLibA_14061	TGGAAAGGACGAAACACCGTGTGGACGGACTCTATAAGCGTTTTAGAGCTAGAAATAGCAAGTTAAAATAAGGC
Ash1l_MGLibA_05463	TGGAAAGGACGAAACACCGGGGCATTTCCGAGGTCGACCGTTTTAGAGCTAGAAATAGCAAGTTAAAATAAGGC
Ash1l_MGLibA_05464	TGGAAAGGACGAAACACCGAGCCCTGTTAGTAGTGACGCGTTTTAGAGCTAGAAATAGCAAGTTAAAATAAGGC
Ash1l_MGLibA_05465	TGGAAAGGACGAAACACCGTTAGGACTTGGCACCGTAGTGTTTTAGAGCTAGAAATAGCAAGTTAAAATAAGGC
Asxl1_MGLibA_05550	TGGAAAGGACGAAACACCGGCCAGAGGACTCCGCTGATGGTTTTAGAGCTAGAAATAGCAAGTTAAAATAAGGC
Asxl1_MGLibA_05551	TGGAAAGGACGAAACACCGATGGCATTGAGGCACGCAAGGTTTTAGAGCTAGAAATAGCAAGTTAAAATAAGGC
Asxl1_MGLibA_05552	TGGAAAGGACGAAACACCGTGAGTGTGAAAAGACTAATGGTTTTAGAGCTAGAAATAGCAAGTTAAAATAAGGC
Atad2_MGLibA_05568	TGGAAAGGACGAAACACCGACCACAACACGCGCTCTTTAGTTTTAGAGCTAGAAATAGCAAGTTAAAATAAGGC
Atad2_MGLibA_05569	TGGAAAGGACGAAACACCGTAGGCAATTTGCTCGACAGCGTTTTAGAGCTAGAAATAGCAAGTTAAAATAAGGC
Atad2_MGLibA_05570	TGGAAAGGACGAAACACCGTTCCTCAATGAGCGAATAACGTTTTAGAGCTAGAAATAGCAAGTTAAAATAAGGC
Atad2b_MGLibA_05565	TGGAAAGGACGAAACACCGATCCGACGAAACCGTCGATCGTTTTAGAGCTAGAAATAGCAAGTTAAAATAAGGC
Atad2b_MGLibA_05566	TGGAAAGGACGAAACACCGTCTCTACTTCGCCTGATCGAGTTTTAGAGCTAGAAATAGCAAGTTAAAATAAGGC
Atad2b_MGLibA_05567	TGGAAAGGACGAAACACCGCACAAGCTACTATGTCCGTTGTTTTAGAGCTAGAAATAGCAAGTTAAAATAAGGC
Baz1a_MGLibA_06570	TGGAAAGGACGAAACACCGTGTGCCGTGACGGGTAGACCGTTTTAGAGCTAGAAATAGCAAGTTAAAATAAGGC
Baz1a_MGLibA_06571	TGGAAAGGACGAAACACCGGCAAGCGTGAACGACGAGTAGTTTTAGAGCTAGAAATAGCAAGTTAAAATAAGGC
Baz1a_MGLibA_06572	TGGAAAGGACGAAACACCGCATCAGCGACAGTGACGACTGTTTTAGAGCTAGAAATAGCAAGTTAAAATAAGGC
Baz1b_MGLibA_06573	TGGAAAGGACGAAACACCGGACTAGATGACAGAGCGCGTGTTTTAGAGCTAGAAATAGCAAGTTAAAATAAGGC
Baz1b_MGLibA_06574	TGGAAAGGACGAAACACCGGATCATGACCAAATATGCCGGTTTTAGAGCTAGAAATAGCAAGTTAAAATAAGGC
Baz1b_MGLibA_06575	TGGAAAGGACGAAACACCGAGAGTCGACAAGCTTCTCTAGTTTTAGAGCTAGAAATAGCAAGTTAAAATAAGGC
Baz2a_MGLibA_06576	TGGAAAGGACGAAACACCGTCTCGATCAGCACGCGCTTTGTTTTAGAGCTAGAAATAGCAAGTTAAAATAAGGC
Baz2a_MGLibA_06577	TGGAAAGGACGAAACACCGGGGGCTTAACTTCGATTCACGTTTTAGAGCTAGAAATAGCAAGTTAAAATAAGGC
Baz2a_MGLibA_06578	TGGAAAGGACGAAACACCGAAGGTTGTCGGTTGCCCCCAGTTTTAGAGCTAGAAATAGCAAGTTAAAATAAGGC
Bptf_MGLibA_07131	TGGAAAGGACGAAACACCGTACGTTCGACACGAACCTATGTTTTAGAGCTAGAAATAGCAAGTTAAAATAAGGC
Bptf_MGLibA_07132	TGGAAAGGACGAAACACCGAATAGGTTCGTGTCGAACGTGTTTTAGAGCTAGAAATAGCAAGTTAAAATAAGGC
Bptf_MGLibA_07133	TGGAAAGGACGAAACACCGGACCTGACCAACAAGGCTCGGTTTTAGAGCTAGAAATAGCAAGTTAAAATAAGGC
Brd2_MGLibA_07155	TGGAAAGGACGAAACACCGAGTTGGTTTGTTACCCGTCCGTTTTAGAGCTAGAAATAGCAAGTTAAAATAAGGC
Brd2_MGLibA_07156	TGGAAAGGACGAAACACCGGGGCACTGGTAATACTGCCCGTTTTAGAGCTAGAAATAGCAAGTTAAAATAAGGC
Brd2_MGLibA_07157	TGGAAAGGACGAAACACCGCAGTATTACCAGTGCCCATCGTTTTAGAGCTAGAAATAGCAAGTTAAAATAAGGC
Brd4_MGLibA_07161	TGGAAAGGACGAAACACCGGGGCCTGCGTTGTAGACATTGTTTTAGAGCTAGAAATAGCAAGTTAAAATAAGGC
Brd4_MGLibA_07162	TGGAAAGGACGAAACACCGGCTGGAAAGGCCACGCAAACGTTTTAGAGCTAGAAATAGCAAGTTAAAATAAGGC
Brd4_MGLibA_07163	TGGAAAGGACGAAACACCGGGGGTGGTCGCAATGATGGGGTTTTAGAGCTAGAAATAGCAAGTTAAAATAAGGC
Brd7_MGLibA_07164	TGGAAAGGACGAAACACCGGGCGCAATAAAATCCGTCACGTTTTAGAGCTAGAAATAGCAAGTTAAAATAAGGC
Brd7_MGLibA_07165	TGGAAAGGACGAAACACCGCCTCGCTCCCCCCGACTTTGGTTTTAGAGCTAGAAATAGCAAGTTAAAATAAGGC
Brd7_MGLibA_07166	TGGAAAGGACGAAACACCGCCTCAAAGTCGGGGGGAGCGGTTTTAGAGCTAGAAATAGCAAGTTAAAATAAGGC
Brd8_MGLibA_07167	TGGAAAGGACGAAACACCGATCAAGCCCTTTGCAGAACCGTTTTAGAGCTAGAAATAGCAAGTTAAAATAAGGC
Brd8_MGLibA_07168	TGGAAAGGACGAAACACCGGAGCACAAGCTGCTGAGTACGTTTTAGAGCTAGAAATAGCAAGTTAAAATAAGGC
Brd8_MGLibA_07169	TGGAAAGGACGAAACACCGATGCTAAACACAACTTCTCTGTTTTAGAGCTAGAAATAGCAAGTTAAAATAAGGC
Brd9_MGLibA_07170	TGGAAAGGACGAAACACCGTGAGCGATCGTCGTAGTAGCGTTTTAGAGCTAGAAATAGCAAGTTAAAATAAGGC
Brd9_MGLibA_07171	TGGAAAGGACGAAACACCGACGATCGCTCAGACCACGAAGTTTTAGAGCTAGAAATAGCAAGTTAAAATAAGGC
Brd9_MGLibA_07172	TGGAAAGGACGAAACACCGGAGGCTGATGCTTTCGACCCGTTTTAGAGCTAGAAATAGCAAGTTAAAATAAGGC
Brpf1_MGLibA_07221	TGGAAAGGACGAAACACCGTGTCTTGCGGACGCTAAAGGGTTTTAGAGCTAGAAATAGCAAGTTAAAATAAGGC
Brpf1_MGLibA_07222	TGGAAAGGACGAAACACCGCCAACCGCCTGACCATCCAGGTTTTAGAGCTAGAAATAGCAAGTTAAAATAAGGC
Brpf1_MGLibA_07223	TGGAAAGGACGAAACACCGCTGAAACGACAATCACGGAAGTTTTAGAGCTAGAAATAGCAAGTTAAAATAAGGC
Brpf3_MGLibA_07224	TGGAAAGGACGAAACACCGTGATCGAGCTCATCCGCAAAGTTTTAGAGCTAGAAATAGCAAGTTAAAATAAGGC
Brpf3_MGLibA_07225	TGGAAAGGACGAAACACCGGGAACGGTGTCCCCCTCATCGTTTTAGAGCTAGAAATAGCAAGTTAAAATAAGGC
Brpf3_MGLibA_07226	TGGAAAGGACGAAACACCGGTCCTCAACAGGACCGTAAAGTTTTAGAGCTAGAAATAGCAAGTTAAAATAAGGC
Brwd1_MGLibA_07236	TGGAAAGGACGAAACACCGACCGGACGTCGGGCCGGCGAGTTTTAGAGCTAGAAATAGCAAGTTAAAATAAGGC
Brwd1_MGLibA_07237	TGGAAAGGACGAAACACCGCGCCATGGCGGAGCCTTCGCGTTTTAGAGCTAGAAATAGCAAGTTAAAATAAGGC
Brwd1_MGLibA_07238	TGGAAAGGACGAAACACCGCGGCACTCACCTGCGCCGCTGTTTTAGAGCTAGAAATAGCAAGTTAAAATAAGGC
Carm1_MGLibA_08061	TGGAAAGGACGAAACACCGCGTTCGCGTCGCCGATAGTGGTTTTAGAGCTAGAAATAGCAAGTTAAAATAAGGC
Carm1_MGLibA_08062	TGGAAAGGACGAAACACCGCTCACTATCGGCGACGCGAAGTTTTAGAGCTAGAAATAGCAAGTTAAAATAAGGC
Carm1_MGLibA_08063	TGGAAAGGACGAAACACCGCTGCAGGATCGCACGCTGGTGTTTTAGAGCTAGAAATAGCAAGTTAAAATAAGGC
Cdyl_MGLibA_09675	TGGAAAGGACGAAACACCGCGTGCCTAAGAGCCCCGTTAGTTTTAGAGCTAGAAATAGCAAGTTAAAATAAGGC
Cdyl_MGLibA_09676	TGGAAAGGACGAAACACCGAAACGCAACCGCTTGTCAAAGTTTTAGAGCTAGAAATAGCAAGTTAAAATAAGGC
Cdyl_MGLibA_09677	TGGAAAGGACGAAACACCGCAGAACCAGCTTGCTGTCGTGTTTTAGAGCTAGAAATAGCAAGTTAAAATAAGGC
Crebbp_MGLibA_11859	TGGAAAGGACGAAACACCGTAACTGGGGGTTCACTCCAGGTTTTAGAGCTAGAAATAGCAAGTTAAAATAAGGC
Crebbp_MGLibA_11860	TGGAAAGGACGAAACACCGGGACAACCCTTTAGTCAAACGTTTTAGAGCTAGAAATAGCAAGTTAAAATAAGGC
Crebbp_MGLibA_11861	TGGAAAGGACGAAACACCGTTGTTGGTTTCGCTTGTCACGTTTTAGAGCTAGAAATAGCAAGTTAAAATAAGGC
Dnmt1_MGLibA_14632	TGGAAAGGACGAAACACCGTGAAACTTCACCTAGTTCCGGTTTTAGAGCTAGAAATAGCAAGTTAAAATAAGGC
Dnmt1_MGLibA_14633	TGGAAAGGACGAAACACCGCTTCGTGAAGTGAGCCGTGAGTTTTAGAGCTAGAAATAGCAAGTTAAAATAAGGC
Dnmt1_MGLibA_14634	TGGAAAGGACGAAACACCGACCCAAGGAAGAGTCGGAAGGTTTTAGAGCTAGAAATAGCAAGTTAAAATAAGGC
Dnmt3a_MGLibA_14635	TGGAAAGGACGAAACACCGCGACGATGAGCCTGAGTATGGTTTTAGAGCTAGAAATAGCAAGTTAAAATAAGGC
Dnmt3a_MGLibA_14636	TGGAAAGGACGAAACACCGTCCGTGGGCTGCTGCACAGCGTTTTAGAGCTAGAAATAGCAAGTTAAAATAAGGC
Dnmt3a_MGLibA_14637	TGGAAAGGACGAAACACCGGGCCAGGCCGAATTGTGTCTGTTTTAGAGCTAGAAATAGCAAGTTAAAATAAGGC
Dot1l_MGLibA_14743	TGGAAAGGACGAAACACCGTGATCGACTACGACACCAAAGTTTTAGAGCTAGAAATAGCAAGTTAAAATAAGGC
Dot1l_MGLibA_14744	TGGAAAGGACGAAACACCGCACTGCCCAGGTCGACAAACGTTTTAGAGCTAGAAATAGCAAGTTAAAATAAGGC
Dot1l_MGLibA_14745	TGGAAAGGACGAAACACCGAGTGGTTATATACCTGCTGCGTTTTAGAGCTAGAAATAGCAAGTTAAAATAAGGC
Ehmt2_MGLibA_15727	TGGAAAGGACGAAACACCGAGATGGGGGTCGCATCGTGCGTTTTAGAGCTAGAAATAGCAAGTTAAAATAAGGC
Ehmt2_MGLibA_15728	TGGAAAGGACGAAACACCGCGGGCCAAAATGTCAATGACGTTTTAGAGCTAGAAATAGCAAGTTAAAATAAGGC
Ehmt2_MGLibA_15729	TGGAAAGGACGAAACACCGGCGGCAGTTGTTGCCGGAGAGTTTTAGAGCTAGAAATAGCAAGTTAAAATAAGGC
Ep300_MGLibA_16261	TGGAAAGGACGAAACACCGCTGGTGACTCCAGTTGCCGCGTTTTAGAGCTAGAAATAGCAAGTTAAAATAAGGC
Ep300_MGLibA_16262	TGGAAAGGACGAAACACCGACTGCATGTTTGGCCGTCCCGTTTTAGAGCTAGAAATAGCAAGTTAAAATAAGGC
Ep300_MGLibA_16263	TGGAAAGGACGAAACACCGCTGACTGATATCGCCACCATGTTTTAGAGCTAGAAATAGCAAGTTAAAATAAGGC
Gtf3c4_MGLibA_23293	TGGAAAGGACGAAACACCGACTTGATCGACCTGGTCCGCGTTTTAGAGCTAGAAATAGCAAGTTAAAATAAGGC
Gtf3c4_MGLibA_23294	TGGAAAGGACGAAACACCGGGACAATCGCCTGACTGTGCGTTTTAGAGCTAGAAATAGCAAGTTAAAATAAGGC
Gtf3c4_MGLibA_23295	TGGAAAGGACGAAACACCGGCTTGCTTGCGATCTGTGAAGTTTTAGAGCTAGAAATAGCAAGTTAAAATAAGGC
Hdac1_MGLibA_23860	TGGAAAGGACGAAACACCGCTTACCGACAGAGCCTCCCGGTTTTAGAGCTAGAAATAGCAAGTTAAAATAAGGC
Hdac1_MGLibA_23861	TGGAAAGGACGAAACACCGTTACGTCAATGACATCGTCCGTTTTAGAGCTAGAAATAGCAAGTTAAAATAAGGC
Hdac1_MGLibA_23862	TGGAAAGGACGAAACACCGCTTTCAAGTCAATGTTGGTGGTTTTAGAGCTAGAAATAGCAAGTTAAAATAAGGC
Hdac10_MGLibA_23854	TGGAAAGGACGAAACACCGAGGGCAGCTGTCAGGCGCTCGTTTTAGAGCTAGAAATAGCAAGTTAAAATAAGGC
Hdac10_MGLibA_23855	TGGAAAGGACGAAACACCGTGGCCTGCGGCAGCGTGGCCGTTTTAGAGCTAGAAATAGCAAGTTAAAATAAGGC
Hdac10_MGLibA_23856	TGGAAAGGACGAAACACCGTGCACCAGGGCTATATATTCGTTTTAGAGCTAGAAATAGCAAGTTAAAATAAGGC
Hdac2_MGLibA_23863	TGGAAAGGACGAAACACCGCTCACCAACTGAACCACCCGGTTTTAGAGCTAGAAATAGCAAGTTAAAATAAGGC
Hdac2_MGLibA_23864	TGGAAAGGACGAAACACCGTAACGTCGGAGAAGATTGTCGTTTTAGAGCTAGAAATAGCAAGTTAAAATAAGGC
Hdac2_MGLibA_23865	TGGAAAGGACGAAACACCGCTGGGGCTGTGAAATTAAACGTTTTAGAGCTAGAAATAGCAAGTTAAAATAAGGC
Hdac3_MGLibA_23866	TGGAAAGGACGAAACACCGGAGCCTTAATGCCTTCAACGGTTTTAGAGCTAGAAATAGCAAGTTAAAATAAGGC
Hdac3_MGLibA_23867	TGGAAAGGACGAAACACCGTAGACCACCGGCCCAGTTGAGTTTTAGAGCTAGAAATAGCAAGTTAAAATAAGGC
Hdac3_MGLibA_23868	TGGAAAGGACGAAACACCGGAGTTCTGCTCCCGTTACACGTTTTAGAGCTAGAAATAGCAAGTTAAAATAAGGC
Hdac5_MGLibA_23872	TGGAAAGGACGAAACACCGCCTCGTGCTGCCGCGTCAAGGTTTTAGAGCTAGAAATAGCAAGTTAAAATAAGGC
Hdac5_MGLibA_23873	TGGAAAGGACGAAACACCGAGCAGCACGACCACTTGACGGTTTTAGAGCTAGAAATAGCAAGTTAAAATAAGGC
Hdac5_MGLibA_23874	TGGAAAGGACGAAACACCGTGCTCTTCTCCTTGTTGCGCGTTTTAGAGCTAGAAATAGCAAGTTAAAATAAGGC
Hdac6_MGLibA_23875	TGGAAAGGACGAAACACCGCTTCTTTACCTCCGCTAGATGTTTTAGAGCTAGAAATAGCAAGTTAAAATAAGGC
Hdac6_MGLibA_23876	TGGAAAGGACGAAACACCGCCAGGCCCGGTTCGCTGAGAGTTTTAGAGCTAGAAATAGCAAGTTAAAATAAGGC
Hdac6_MGLibA_23877	TGGAAAGGACGAAACACCGAACACCAATCCAGTACCAACGTTTTAGAGCTAGAAATAGCAAGTTAAAATAAGGC
Hdac9_MGLibA_23884	TGGAAAGGACGAAACACCGTTGTTGCTGATTTACTCAACGTTTTAGAGCTAGAAATAGCAAGTTAAAATAAGGC
Hdac9_MGLibA_23885	TGGAAAGGACGAAACACCGTCCAGTGGACGTGAAATCAGGTTTTAGAGCTAGAAATAGCAAGTTAAAATAAGGC
Hdac9_MGLibA_23886	TGGAAAGGACGAAACACCGTCCTACAAGTACACATTACCGTTTTAGAGCTAGAAATAGCAAGTTAAAATAAGGC
Jarid2_MGLibA_26674	TGGAAAGGACGAAACACCGACTAACATCGTTGCTAGTAGGTTTTAGAGCTAGAAATAGCAAGTTAAAATAAGGC
Jarid2_MGLibA_26675	TGGAAAGGACGAAACACCGCTTCGTGCCAGTCAACCCCCGTTTTAGAGCTAGAAATAGCAAGTTAAAATAAGGC
Jarid2_MGLibA_26676	TGGAAAGGACGAAACACCGAGTCCTGTATTTGTCCCTAAGTTTTAGAGCTAGAAATAGCAAGTTAAAATAAGGC
Jmjd1c_MGLibA_26686	TGGAAAGGACGAAACACCGGAAGTATTCGTCCAAATAAGGTTTTAGAGCTAGAAATAGCAAGTTAAAATAAGGC
Jmjd1c_MGLibA_26687	TGGAAAGGACGAAACACCGGTCGTTCACTCTTTGTTAAAGTTTTAGAGCTAGAAATAGCAAGTTAAAATAAGGC
Jmjd1c_MGLibA_26688	TGGAAAGGACGAAACACCGGTGAACGACATCATCTAGAAGTTTTAGAGCTAGAAATAGCAAGTTAAAATAAGGC
Kat2a_MGLibA_26779	TGGAAAGGACGAAACACCGGCTGAAGCCGGACTGGGCGCGTTTTAGAGCTAGAAATAGCAAGTTAAAATAAGGC
Kat2a_MGLibA_26780	TGGAAAGGACGAAACACCGTTCGACTCCTGCGCCCAGTCGTTTTAGAGCTAGAAATAGCAAGTTAAAATAAGGC
Kat2a_MGLibA_26781	TGGAAAGGACGAAACACCGTGTCAGAGGACGAGATTAACGTTTTAGAGCTAGAAATAGCAAGTTAAAATAAGGC
Kat2b_MGLibA_26782	TGGAAAGGACGAAACACCGGACCGTAGTCTCCGCTGAGAGTTTTAGAGCTAGAAATAGCAAGTTAAAATAAGGC
Kat2b_MGLibA_26783	TGGAAAGGACGAAACACCGAGTGTACTTCTACCTATTCAGTTTTAGAGCTAGAAATAGCAAGTTAAAATAAGGC
Kat2b_MGLibA_26784	TGGAAAGGACGAAACACCGCGAAGCTGTAGCCATGCCCTGTTTTAGAGCTAGAAATAGCAAGTTAAAATAAGGC
Kat5_MGLibA_26785	TGGAAAGGACGAAACACCGCTGAGGGTACCGTTGAGCGGGTTTTAGAGCTAGAAATAGCAAGTTAAAATAAGGC
Kat5_MGLibA_26786	TGGAAAGGACGAAACACCGATGAATGGGTGACTCACGAGGTTTTAGAGCTAGAAATAGCAAGTTAAAATAAGGC
Kat5_MGLibA_26787	TGGAAAGGACGAAACACCGGATTGGCAAGGTCTTCCCGCGTTTTAGAGCTAGAAATAGCAAGTTAAAATAAGGC
Kat6a_MGLibA_26788	TGGAAAGGACGAAACACCGCGGCGCTATGCTAATCCAATGTTTTAGAGCTAGAAATAGCAAGTTAAAATAAGGC
Kat6a_MGLibA_26789	TGGAAAGGACGAAACACCGTATGTCAGATATGCCGACCTGTTTTAGAGCTAGAAATAGCAAGTTAAAATAAGGC
Kat6a_MGLibA_26790	TGGAAAGGACGAAACACCGCTCAATGCACTGCCACCGTAGTTTTAGAGCTAGAAATAGCAAGTTAAAATAAGGC
Kat7_MGLibA_26794	TGGAAAGGACGAAACACCGTTCGTGAAATCGACGTCGCTGTTTTAGAGCTAGAAATAGCAAGTTAAAATAAGGC
Kat7_MGLibA_26795	TGGAAAGGACGAAACACCGAGCCGCCGGCAATGCCGCGAGTTTTAGAGCTAGAAATAGCAAGTTAAAATAAGGC
Kat7_MGLibA_26796	TGGAAAGGACGAAACACCGGCATTTCCGGTTGGAGTTCGGTTTTAGAGCTAGAAATAGCAAGTTAAAATAAGGC
Kat8_MGLibA_26797	TGGAAAGGACGAAACACCGCCTAACAGTTAACAGGCGACGTTTTAGAGCTAGAAATAGCAAGTTAAAATAAGGC
Kat8_MGLibA_26798	TGGAAAGGACGAAACACCGCCTGGTCATTCACTCGAGACGTTTTAGAGCTAGAAATAGCAAGTTAAAATAAGGC
Kat8_MGLibA_26799	TGGAAAGGACGAAACACCGGTACTCGCAGAGCCAAAGCTGTTTTAGAGCTAGAAATAGCAAGTTAAAATAAGGC
Kdm1a_MGLibA_27214	TGGAAAGGACGAAACACCGTCAACTTCGGCATCTACAAGGTTTTAGAGCTAGAAATAGCAAGTTAAAATAAGGC
Kdm1a_MGLibA_27215	TGGAAAGGACGAAACACCGGAGTGGCTTCAAACGTCAGCGTTTTAGAGCTAGAAATAGCAAGTTAAAATAAGGC
Kdm1a_MGLibA_27216	TGGAAAGGACGAAACACCGCACAGTTACTTAGAGCGCCAGTTTTAGAGCTAGAAATAGCAAGTTAAAATAAGGC
Kdm2a_MGLibA_27220	TGGAAAGGACGAAACACCGATCTTCATAGCGACGACGCAGTTTTAGAGCTAGAAATAGCAAGTTAAAATAAGGC
Kdm2a_MGLibA_27221	TGGAAAGGACGAAACACCGTCATGTAGGGAGTCGTCGGAGTTTTAGAGCTAGAAATAGCAAGTTAAAATAAGGC
Kdm2a_MGLibA_27222	TGGAAAGGACGAAACACCGCGTCGTCGCTATGAAGATGAGTTTTAGAGCTAGAAATAGCAAGTTAAAATAAGGC
Kdm3a_MGLibA_27226	TGGAAAGGACGAAACACCGTTACCTGTATAGGTTTCAAAGTTTTAGAGCTAGAAATAGCAAGTTAAAATAAGGC
Kdm3a_MGLibA_27227	TGGAAAGGACGAAACACCGTACAGGATGTTAACAGTCTTGTTTTAGAGCTAGAAATAGCAAGTTAAAATAAGGC
Kdm3a_MGLibA_27228	TGGAAAGGACGAAACACCGGGCCACTGAATAACTTGCTCGTTTTAGAGCTAGAAATAGCAAGTTAAAATAAGGC
Kdm3b_MGLibA_27229	TGGAAAGGACGAAACACCGGTCAAGGTCTACCAACCCGAGTTTTAGAGCTAGAAATAGCAAGTTAAAATAAGGC
Kdm3b_MGLibA_27230	TGGAAAGGACGAAACACCGTTCAGCGTGAACCTTAACCCGTTTTAGAGCTAGAAATAGCAAGTTAAAATAAGGC
Kdm3b_MGLibA_27231	TGGAAAGGACGAAACACCGAGACGTGCTTGCGCTTCTGCGTTTTAGAGCTAGAAATAGCAAGTTAAAATAAGGC
Kdm4a_MGLibA_27232	TGGAAAGGACGAAACACCGTAGATCATCAATATCGTCGTGTTTTAGAGCTAGAAATAGCAAGTTAAAATAAGGC
Kdm4a_MGLibA_27233	TGGAAAGGACGAAACACCGGATCTTGCGGAACTCACGAAGTTTTAGAGCTAGAAATAGCAAGTTAAAATAAGGC
Kdm4a_MGLibA_27234	TGGAAAGGACGAAACACCGCGGCCGGCTGAAGACCATCCGTTTTAGAGCTAGAAATAGCAAGTTAAAATAAGGC
Kdm5a_MGLibA_27244	TGGAAAGGACGAAACACCGTCTAAAGTGGGTAGCCGCTTGTTTTAGAGCTAGAAATAGCAAGTTAAAATAAGGC
Kdm5a_MGLibA_27245	TGGAAAGGACGAAACACCGAACAAGACGAGTTAAGTCTCGTTTTAGAGCTAGAAATAGCAAGTTAAAATAAGGC
Kdm5a_MGLibA_27246	TGGAAAGGACGAAACACCGTTCATTCTTGTTCCCCGCTCGTTTTAGAGCTAGAAATAGCAAGTTAAAATAAGGC
Kdm5b_MGLibA_27247	TGGAAAGGACGAAACACCGTTATCGACATCACAAGCGAAGTTTTAGAGCTAGAAATAGCAAGTTAAAATAAGGC
Kdm5b_MGLibA_27248	TGGAAAGGACGAAACACCGTAACCTGACCTCCGACACAAGTTTTAGAGCTAGAAATAGCAAGTTAAAATAAGGC
Kdm5b_MGLibA_27249	TGGAAAGGACGAAACACCGTACTCTGAAGATTCCCCACGGTTTTAGAGCTAGAAATAGCAAGTTAAAATAAGGC
Kdm5c_MGLibA_27250	TGGAAAGGACGAAACACCGCAAGATCCGCCGTTCTACATGTTTTAGAGCTAGAAATAGCAAGTTAAAATAAGGC
Kdm5c_MGLibA_27251	TGGAAAGGACGAAACACCGAAGGCTGCACAGACTGTCGAGTTTTAGAGCTAGAAATAGCAAGTTAAAATAAGGC
Kdm5c_MGLibA_27252	TGGAAAGGACGAAACACCGCTGGCAGCCACCCTTTGCCGGTTTTAGAGCTAGAAATAGCAAGTTAAAATAAGGC
Kdm6a_MGLibA_27256	TGGAAAGGACGAAACACCGTTGGATAATCTTCCAATAAGGTTTTAGAGCTAGAAATAGCAAGTTAAAATAAGGC
Kdm6a_MGLibA_27257	TGGAAAGGACGAAACACCGTAGCATTATCTGCATACCAGGTTTTAGAGCTAGAAATAGCAAGTTAAAATAAGGC
Kdm6a_MGLibA_27258	TGGAAAGGACGAAACACCGGAAACCTCACGAACCCGAAAGTTTTAGAGCTAGAAATAGCAAGTTAAAATAAGGC
Kdm6b_MGLibA_27259	TGGAAAGGACGAAACACCGGGGATTCCAACTTCCCGTGAGTTTTAGAGCTAGAAATAGCAAGTTAAAATAAGGC
Kdm6b_MGLibA_27260	TGGAAAGGACGAAACACCGTGGAGGAAGCTTCGCCGAGCGTTTTAGAGCTAGAAATAGCAAGTTAAAATAAGGC
Kdm6b_MGLibA_27261	TGGAAAGGACGAAACACCGCCGGAGCTACTGCCATGAGAGTTTTAGAGCTAGAAATAGCAAGTTAAAATAAGGC
Kmt2a_MGLibA_27871	TGGAAAGGACGAAACACCGCTGACCGGTTTAATCCTTCGGTTTTAGAGCTAGAAATAGCAAGTTAAAATAAGGC
Kmt2a_MGLibA_27872	TGGAAAGGACGAAACACCGGATCGCCGCCCTTTCTTCACGTTTTAGAGCTAGAAATAGCAAGTTAAAATAAGGC
Kmt2a_MGLibA_27873	TGGAAAGGACGAAACACCGGTGCAGATTGTAAGACGGCGGTTTTAGAGCTAGAAATAGCAAGTTAAAATAAGGC
Kmt2b_MGLibA_27874	TGGAAAGGACGAAACACCGGGGCCTTCCCCGAGACCGTCGTTTTAGAGCTAGAAATAGCAAGTTAAAATAAGGC
Kmt2b_MGLibA_27875	TGGAAAGGACGAAACACCGGGGGGGTCGTCTTATGCTTGGTTTTAGAGCTAGAAATAGCAAGTTAAAATAAGGC
Kmt2b_MGLibA_27876	TGGAAAGGACGAAACACCGTCGGCAGGACCTCGCCACTGGTTTTAGAGCTAGAAATAGCAAGTTAAAATAAGGC
Kmt2c_MGLibA_27877	TGGAAAGGACGAAACACCGTGCTGTAGGCCTCGAAGTAGGTTTTAGAGCTAGAAATAGCAAGTTAAAATAAGGC
Kmt2c_MGLibA_27878	TGGAAAGGACGAAACACCGCAAGCCTTATTTGATTCCACGTTTTAGAGCTAGAAATAGCAAGTTAAAATAAGGC
Kmt2c_MGLibA_27879	TGGAAAGGACGAAACACCGCATCCCATAACTTGCCCGCCGTTTTAGAGCTAGAAATAGCAAGTTAAAATAAGGC
Kmt2d_MGLibA_27880	TGGAAAGGACGAAACACCGCATCAACAGGTCTCCCCGAGGTTTTAGAGCTAGAAATAGCAAGTTAAAATAAGGC
Kmt2d_MGLibA_27881	TGGAAAGGACGAAACACCGAATTTGTGATGCGTCCTCCTGTTTTAGAGCTAGAAATAGCAAGTTAAAATAAGGC
Kmt2d_MGLibA_27882	TGGAAAGGACGAAACACCGGAGGTCTCCGTCCCCGGTTCGTTTTAGAGCTAGAAATAGCAAGTTAAAATAAGGC
Kmt2e_MGLibA_27883	TGGAAAGGACGAAACACCGGAGGACGAGCACCATAATTAGTTTTAGAGCTAGAAATAGCAAGTTAAAATAAGGC
Kmt2e_MGLibA_27884	TGGAAAGGACGAAACACCGTGGGCTGACAACGTTCACATGTTTTAGAGCTAGAAATAGCAAGTTAAAATAAGGC
Kmt2e_MGLibA_27885	TGGAAAGGACGAAACACCGCTCATTAGCAAAAACGAAGTGTTTTAGAGCTAGAAATAGCAAGTTAAAATAAGGC
L3mbtl2_MGLibA_28312	TGGAAAGGACGAAACACCGCTCTGCGAACAACCGCTCCTGTTTTAGAGCTAGAAATAGCAAGTTAAAATAAGGC
L3mbtl2_MGLibA_28313	TGGAAAGGACGAAACACCGACTTGCCCCAGTCGAAGCCCGTTTTAGAGCTAGAAATAGCAAGTTAAAATAAGGC
L3mbtl2_MGLibA_28314	TGGAAAGGACGAAACACCGTCTGCAGCGTCTCGTGTTCCGTTTTAGAGCTAGAAATAGCAAGTTAAAATAAGGC
Ncoa3_MGLibA_33430	TGGAAAGGACGAAACACCGGTCTCAGCCTCGCGCTATGCGTTTTAGAGCTAGAAATAGCAAGTTAAAATAAGGC
Ncoa3_MGLibA_33431	TGGAAAGGACGAAACACCGTGAGAAGTGGCGACGGGAGCGTTTTAGAGCTAGAAATAGCAAGTTAAAATAAGGC
Ncoa3_MGLibA_33432	TGGAAAGGACGAAACACCGCCTTCTTCCAGCATAGCGCGGTTTTAGAGCTAGAAATAGCAAGTTAAAATAAGGC
Pbrm1_MGLibA_39652	TGGAAAGGACGAAACACCGCAAACTCATTTCTTGTTCGAGTTTTAGAGCTAGAAATAGCAAGTTAAAATAAGGC
Pbrm1_MGLibA_39653	TGGAAAGGACGAAACACCGGTTGTAGCCACAAATCCATCGTTTTAGAGCTAGAAATAGCAAGTTAAAATAAGGC
Pbrm1_MGLibA_39654	TGGAAAGGACGAAACACCGACATCACTTACCACTTTGGAGTTTTAGAGCTAGAAATAGCAAGTTAAAATAAGGC
Phf2_MGLibA_40705	TGGAAAGGACGAAACACCGTCACGTTGAGAACACGCTTGGTTTTAGAGCTAGAAATAGCAAGTTAAAATAAGGC
Phf2_MGLibA_40706	TGGAAAGGACGAAACACCGTTCACGTCCGGTGTTGGCCCGTTTTAGAGCTAGAAATAGCAAGTTAAAATAAGGC
Phf2_MGLibA_40707	TGGAAAGGACGAAACACCGGCCAGGTAGCCAGCTCACCGGTTTTAGAGCTAGAAATAGCAAGTTAAAATAAGGC
Phip_MGLibA_40729	TGGAAAGGACGAAACACCGGCAGGTGCTGATCCGCGAAGGTTTTAGAGCTAGAAATAGCAAGTTAAAATAAGGC
Phip_MGLibA_40730	TGGAAAGGACGAAACACCGGTGCTCCTTCCCGGTCCAGTGTTTTAGAGCTAGAAATAGCAAGTTAAAATAAGGC
Phip_MGLibA_40731	TGGAAAGGACGAAACACCGCTTCCAGGAACCGGGCGATGGTTTTAGAGCTAGAAATAGCAAGTTAAAATAAGGC
Prdm1_MGLibA_42592	TGGAAAGGACGAAACACCGTCCCGCCGTTGGAGATCCGCGTTTTAGAGCTAGAAATAGCAAGTTAAAATAAGGC
Prdm1_MGLibA_42593	TGGAAAGGACGAAACACCGAGAAGTACCCCCGTCAGCGCGTTTTAGAGCTAGAAATAGCAAGTTAAAATAAGGC
Prdm1_MGLibA_42594	TGGAAAGGACGAAACACCGACACGCTTTGGACCCCTCATGTTTTAGAGCTAGAAATAGCAAGTTAAAATAAGGC
Prdm2_MGLibA_42595	TGGAAAGGACGAAACACCGCGAGTCTTGTCGACCGCAGAGTTTTAGAGCTAGAAATAGCAAGTTAAAATAAGGC
Prdm2_MGLibA_42596	TGGAAAGGACGAAACACCGCTTTGGTAGCCAATCGCGCCGTTTTAGAGCTAGAAATAGCAAGTTAAAATAAGGC
Prdm2_MGLibA_42597	TGGAAAGGACGAAACACCGAGTCCTCGAAGCACGTGTTCGTTTTAGAGCTAGAAATAGCAAGTTAAAATAAGGC
Prdm4_MGLibA_42598	TGGAAAGGACGAAACACCGTGTTCTCCGCCAGTCCATCGGTTTTAGAGCTAGAAATAGCAAGTTAAAATAAGGC
Prdm4_MGLibA_42599	TGGAAAGGACGAAACACCGGCAGTCCATACACCTATCAAGTTTTAGAGCTAGAAATAGCAAGTTAAAATAAGGC
Prdm4_MGLibA_42600	TGGAAAGGACGAAACACCGACCAACATCTGTTCCCACGAGTTTTAGAGCTAGAAATAGCAAGTTAAAATAAGGC
Prmt1_MGLibA_42898	TGGAAAGGACGAAACACCGCGGGGGCCCGCAAGGTTATTGTTTTAGAGCTAGAAATAGCAAGTTAAAATAAGGC
Prmt1_MGLibA_42899	TGGAAAGGACGAAACACCGCACCTCCATGATGCAGTTCGGTTTTAGAGCTAGAAATAGCAAGTTAAAATAAGGC
Prmt1_MGLibA_42900	TGGAAAGGACGAAACACCGCTCACCATGGTCTAACTTGTGTTTTAGAGCTAGAAATAGCAAGTTAAAATAAGGC
Prmt2_MGLibA_42901	TGGAAAGGACGAAACACCGGAGGAGTACTTCGACAGCTAGTTTTAGAGCTAGAAATAGCAAGTTAAAATAAGGC
Prmt2_MGLibA_42902	TGGAAAGGACGAAACACCGGCAACTGGAGGAATACGACCGTTTTAGAGCTAGAAATAGCAAGTTAAAATAAGGC
Prmt2_MGLibA_42903	TGGAAAGGACGAAACACCGCGTGGCCATTGCAGACTATAGTTTTAGAGCTAGAAATAGCAAGTTAAAATAAGGC
Prmt5_MGLibA_42907	TGGAAAGGACGAAACACCGAGACTGGAATACGCTAATTGGTTTTAGAGCTAGAAATAGCAAGTTAAAATAAGGC
Prmt5_MGLibA_42908	TGGAAAGGACGAAACACCGCGATCAGACCTACTGCTGTCGTTTTAGAGCTAGAAATAGCAAGTTAAAATAAGGC
Prmt5_MGLibA_42909	TGGAAAGGACGAAACACCGTCTTCCACCCGCGTTTCAAGGTTTTAGAGCTAGAAATAGCAAGTTAAAATAAGGC
Prmt6_MGLibA_42910	TGGAAAGGACGAAACACCGGCCCATCCACTCGCTGACGAGTTTTAGAGCTAGAAATAGCAAGTTAAAATAAGGC
Prmt6_MGLibA_42911	TGGAAAGGACGAAACACCGCGAGGAGATGATCGCCGACCGTTTTAGAGCTAGAAATAGCAAGTTAAAATAAGGC
Prmt6_MGLibA_42912	TGGAAAGGACGAAACACCGCCATTCGGAGATCGTGGTGCGTTTTAGAGCTAGAAATAGCAAGTTAAAATAAGGC
Scmh1_MGLibA_47291	TGGAAAGGACGAAACACCGCGACTTCGTCTGCGCCTTGAGTTTTAGAGCTAGAAATAGCAAGTTAAAATAAGGC
Scmh1_MGLibA_47292	TGGAAAGGACGAAACACCGACCTGTCAATCCAACGACCGGTTTTAGAGCTAGAAATAGCAAGTTAAAATAAGGC
Scmh1_MGLibA_47293	TGGAAAGGACGAAACACCGACCTAGAGGTGACCCCATGAGTTTTAGAGCTAGAAATAGCAAGTTAAAATAAGGC
Setd2_MGLibA_48011	TGGAAAGGACGAAACACCGGATCTCTTTCGGACCGACATGTTTTAGAGCTAGAAATAGCAAGTTAAAATAAGGC
Setd2_MGLibA_48012	TGGAAAGGACGAAACACCGGTCGGTCCGAAAGAGATCGAGTTTTAGAGCTAGAAATAGCAAGTTAAAATAAGGC
Setd2_MGLibA_48013	TGGAAAGGACGAAACACCGACTGCATTCGCTTAATATCCGTTTTAGAGCTAGAAATAGCAAGTTAAAATAAGGC
Setd3_MGLibA_48014	TGGAAAGGACGAAACACCGCTATTTCTATAAAGTCATCCGTTTTAGAGCTAGAAATAGCAAGTTAAAATAAGGC
Setd3_MGLibA_48015	TGGAAAGGACGAAACACCGAGCAGTCCTGCACCCAGCCCGTTTTAGAGCTAGAAATAGCAAGTTAAAATAAGGC
Setd3_MGLibA_48016	TGGAAAGGACGAAACACCGGGGAAGAGTACACGCAGATCGTTTTAGAGCTAGAAATAGCAAGTTAAAATAAGGC
Setd5_MGLibA_48020	TGGAAAGGACGAAACACCGTCGCCCGTAGAGGAACGCTGGTTTTAGAGCTAGAAATAGCAAGTTAAAATAAGGC
Setd5_MGLibA_48021	TGGAAAGGACGAAACACCGACGCTCTTCTCATTAACTGCGTTTTAGAGCTAGAAATAGCAAGTTAAAATAAGGC
Setd5_MGLibA_48022	TGGAAAGGACGAAACACCGGTGTATTCCACTCATAATTAGTTTTAGAGCTAGAAATAGCAAGTTAAAATAAGGC
Setd6_MGLibA_48023	TGGAAAGGACGAAACACCGCTGACCTATAAGCCATCACGGTTTTAGAGCTAGAAATAGCAAGTTAAAATAAGGC
Setd6_MGLibA_48024	TGGAAAGGACGAAACACCGAGTCGCAACCGCTCTTCCTCGTTTTAGAGCTAGAAATAGCAAGTTAAAATAAGGC
Setd6_MGLibA_48025	TGGAAAGGACGAAACACCGCACTGCCGAGTACTCTAGATGTTTTAGAGCTAGAAATAGCAAGTTAAAATAAGGC
Setd7_MGLibA_48026	TGGAAAGGACGAAACACCGTTACGTGGACGATGCCCTGCGTTTTAGAGCTAGAAATAGCAAGTTAAAATAAGGC
Setd7_MGLibA_48027	TGGAAAGGACGAAACACCGCGTCCACGTAATATCCCTCCGTTTTAGAGCTAGAAATAGCAAGTTAAAATAAGGC
Setd7_MGLibA_48028	TGGAAAGGACGAAACACCGCCCGACGTCACTTCAAAGTGGTTTTAGAGCTAGAAATAGCAAGTTAAAATAAGGC
Setd8_MGLibA_48029	TGGAAAGGACGAAACACCGGCCTGCTTACCCCGTCGCTGGTTTTAGAGCTAGAAATAGCAAGTTAAAATAAGGC
Setd8_MGLibA_48030	TGGAAAGGACGAAACACCGGAAGATGTGCAAGCCCCGCGGTTTTAGAGCTAGAAATAGCAAGTTAAAATAAGGC
Setd8_MGLibA_48031	TGGAAAGGACGAAACACCGTTCTAGGAGAACGTGTTTGCGTTTTAGAGCTAGAAATAGCAAGTTAAAATAAGGC
Setdb1_MGLibA_48032	TGGAAAGGACGAAACACCGCCTACAGCTTCGTGAAGCTAGTTTTAGAGCTAGAAATAGCAAGTTAAAATAAGGC
Setdb1_MGLibA_48033	TGGAAAGGACGAAACACCGCAACTCACCTTCTGGTCTTTGTTTTAGAGCTAGAAATAGCAAGTTAAAATAAGGC
Setdb1_MGLibA_48034	TGGAAAGGACGAAACACCGAGTTCTCAAGATCTACATAAGTTTTAGAGCTAGAAATAGCAAGTTAAAATAAGGC
Setdb2_MGLibA_48035	TGGAAAGGACGAAACACCGTACGGGATAGTACAGCCCTTGTTTTAGAGCTAGAAATAGCAAGTTAAAATAAGGC
Setdb2_MGLibA_48036	TGGAAAGGACGAAACACCGTAGGTGATGCAAAGACTTTCGTTTTAGAGCTAGAAATAGCAAGTTAAAATAAGGC
Setdb2_MGLibA_48037	TGGAAAGGACGAAACACCGTTCATTACTTATTCCAATCCGTTTTAGAGCTAGAAATAGCAAGTTAAAATAAGGC
Setmar_MGLibA_48038	TGGAAAGGACGAAACACCGACCATTGAGTCAATTCGGACGTTTTAGAGCTAGAAATAGCAAGTTAAAATAAGGC
Setmar_MGLibA_48039	TGGAAAGGACGAAACACCGGAACTCTCTTACGACTATTCGTTTTAGAGCTAGAAATAGCAAGTTAAAATAAGGC
Setmar_MGLibA_48040	TGGAAAGGACGAAACACCGGAACAACAAGATGTAGCGTGGTTTTAGAGCTAGAAATAGCAAGTTAAAATAAGGC
Sirt1_MGLibA_48542	TGGAAAGGACGAAACACCGCGGACGAGCCGCTCCGCAAGGTTTTAGAGCTAGAAATAGCAAGTTAAAATAAGGC
Sirt1_MGLibA_48543	TGGAAAGGACGAAACACCGTCGAAGTCGTCAGCCGCCCTGTTTTAGAGCTAGAAATAGCAAGTTAAAATAAGGC
Sirt1_MGLibA_48544	TGGAAAGGACGAAACACCGTATCTATGCTCGCCTTGCGGGTTTTAGAGCTAGAAATAGCAAGTTAAAATAAGGC
Sirt2_MGLibA_48545	TGGAAAGGACGAAACACCGCCCTAACTCACGGTCCGGCTGTTTTAGAGCTAGAAATAGCAAGTTAAAATAAGGC
Sirt2_MGLibA_48546	TGGAAAGGACGAAACACCGGCTCTATCCCGGGCAGTTCAGTTTTAGAGCTAGAAATAGCAAGTTAAAATAAGGC
Sirt2_MGLibA_48547	TGGAAAGGACGAAACACCGCCCCGTTCCCATGGCCGAGCGTTTTAGAGCTAGAAATAGCAAGTTAAAATAAGGC
Sirt6_MGLibA_48557	TGGAAAGGACGAAACACCGCGAGGGCCGAGCATTCTCGAGTTTTAGAGCTAGAAATAGCAAGTTAAAATAAGGC
Sirt6_MGLibA_48558	TGGAAAGGACGAAACACCGCGTGCAGCCCGTCTACGTTCGTTTTAGAGCTAGAAATAGCAAGTTAAAATAAGGC
Sirt6_MGLibA_48559	TGGAAAGGACGAAACACCGTGTTCACCGACCTGAAGTCGGTTTTAGAGCTAGAAATAGCAAGTTAAAATAAGGC
Sirt7_MGLibA_48560	TGGAAAGGACGAAACACCGGCGGAGGAAGGTCCGCGAACGTTTTAGAGCTAGAAATAGCAAGTTAAAATAAGGC
Sirt7_MGLibA_48561	TGGAAAGGACGAAACACCGTGCTGCCGACCTAAGCGAAGGTTTTAGAGCTAGAAATAGCAAGTTAAAATAAGGC
Sirt7_MGLibA_48562	TGGAAAGGACGAAACACCGCGTAGGTGTCACGCATCCTGGTTTTAGAGCTAGAAATAGCAAGTTAAAATAAGGC
Smarca2_MGLibA_49982	TGGAAAGGACGAAACACCGGGCTCCGATACTTATGATTAGTTTTAGAGCTAGAAATAGCAAGTTAAAATAAGGC
Smarca2_MGLibA_49983	TGGAAAGGACGAAACACCGGAAGCATGACGTCTTTCTCCGTTTTAGAGCTAGAAATAGCAAGTTAAAATAAGGC
Smarca2_MGLibA_49984	TGGAAAGGACGAAACACCGGAAAAGAAGAGGCCGCCCTCGTTTTAGAGCTAGAAATAGCAAGTTAAAATAAGGC
Smyd2_MGLibA_50228	TGGAAAGGACGAAACACCGGCAGGCGTTCTACTGCGACGGTTTTAGAGCTAGAAATAGCAAGTTAAAATAAGGC
Smyd2_MGLibA_50229	TGGAAAGGACGAAACACCGGTGAGCCGCACAGTCTCCGAGTTTTAGAGCTAGAAATAGCAAGTTAAAATAAGGC
Smyd2_MGLibA_50230	TGGAAAGGACGAAACACCGCCAGGTACTTGGAGTAGAACGTTTTAGAGCTAGAAATAGCAAGTTAAAATAAGGC
Sp100_MGLibA_50657	TGGAAAGGACGAAACACCGAATCTCATTCGTAGAAGCTTGTTTTAGAGCTAGAAATAGCAAGTTAAAATAAGGC
Sp100_MGLibA_50658	TGGAAAGGACGAAACACCGTACCTTGTTCAAGACTTAGCGTTTTAGAGCTAGAAATAGCAAGTTAAAATAAGGC
Sp100_MGLibA_50659	TGGAAAGGACGAAACACCGAGATCTAAGGATGACCCATTGTTTTAGAGCTAGAAATAGCAAGTTAAAATAAGGC
Sp140_MGLibA_50663	TGGAAAGGACGAAACACCGACAAACAAGACAAGAGCCCCGTTTTAGAGCTAGAAATAGCAAGTTAAAATAAGGC
Sp140_MGLibA_50664	TGGAAAGGACGAAACACCGTCTGCTCCGAGATGAAGTCTGTTTTAGAGCTAGAAATAGCAAGTTAAAATAAGGC
Sp140_MGLibA_50665	TGGAAAGGACGAAACACCGGTCCCCTAGGACAATCCCAGGTTTTAGAGCTAGAAATAGCAAGTTAAAATAAGGC
Suv39h1_MGLibA_52166	TGGAAAGGACGAAACACCGAGCTTGTCCGACGACACCGCGTTTTAGAGCTAGAAATAGCAAGTTAAAATAAGGC
Suv39h1_MGLibA_52167	TGGAAAGGACGAAACACCGCGTGGAAGACGTATATACCGGTTTTAGAGCTAGAAATAGCAAGTTAAAATAAGGC
Suv39h1_MGLibA_52168	TGGAAAGGACGAAACACCGATACGTCTTCCACGTAGTCCGTTTTAGAGCTAGAAATAGCAAGTTAAAATAAGGC
Taf1_MGLibA_52592	TGGAAAGGACGAAACACCGGGTGCCCTGGTAAATGATGAGTTTTAGAGCTAGAAATAGCAAGTTAAAATAAGGC
Taf1_MGLibA_52593	TGGAAAGGACGAAACACCGGGAGTGCAAGAAGCATCTTGGTTTTAGAGCTAGAAATAGCAAGTTAAAATAAGGC
Taf1_MGLibA_52594	TGGAAAGGACGAAACACCGGACACTTGGCAACAGCTTCGGTTTTAGAGCTAGAAATAGCAAGTTAAAATAAGGC
Tet2_MGLibA_53429	TGGAAAGGACGAAACACCGGGTATATCGGAGATCGAGTGGTTTTAGAGCTAGAAATAGCAAGTTAAAATAAGGC
Tet2_MGLibA_53430	TGGAAAGGACGAAACACCGAGTTCTGATGCGAGTAGCTTGTTTTAGAGCTAGAAATAGCAAGTTAAAATAAGGC
Tet2_MGLibA_53431	TGGAAAGGACGAAACACCGGCTCCTAGATGGGTATAATAGTTTTAGAGCTAGAAATAGCAAGTTAAAATAAGGC
Trim24_MGLibA_55745	TGGAAAGGACGAAACACCGACAAAACACTGGTCGCTGACGTTTTAGAGCTAGAAATAGCAAGTTAAAATAAGGC
Trim24_MGLibA_55746	TGGAAAGGACGAAACACCGCATGTATTAGAGCTCACCAGGTTTTAGAGCTAGAAATAGCAAGTTAAAATAAGGC
Trim24_MGLibA_55747	TGGAAAGGACGAAACACCGTACAGTAGAAAAGTCTAATCGTTTTAGAGCTAGAAATAGCAAGTTAAAATAAGGC
Trim28_MGLibA_55757	TGGAAAGGACGAAACACCGGGACCTGCTAAGACTCGAGAGTTTTAGAGCTAGAAATAGCAAGTTAAAATAAGGC
Trim28_MGLibA_55758	TGGAAAGGACGAAACACCGATAATTCTCCACGATGTCTTGTTTTAGAGCTAGAAATAGCAAGTTAAAATAAGGC
Trim28_MGLibA_55759	TGGAAAGGACGAAACACCGTTACGAGCTTCGAACCTCCTGTTTTAGAGCTAGAAATAGCAAGTTAAAATAAGGC
Trim33_MGLibA_55781	TGGAAAGGACGAAACACCGCCGGCGGCCCCGGCGGTTACGTTTTAGAGCTAGAAATAGCAAGTTAAAATAAGGC
Trim33_MGLibA_55782	TGGAAAGGACGAAACACCGCTACATTCTTGACGACATACGTTTTAGAGCTAGAAATAGCAAGTTAAAATAAGGC
Trim33_MGLibA_55783	TGGAAAGGACGAAACACCGGGTGCGGCTGGGCCCGACGAGTTTTAGAGCTAGAAATAGCAAGTTAAAATAAGGC
Zmynd11_MGLibA_61627	TGGAAAGGACGAAACACCGGTTCATCGTCTCCCGAATGAGTTTTAGAGCTAGAAATAGCAAGTTAAAATAAGGC
Zmynd11_MGLibA_61628	TGGAAAGGACGAAACACCGACGTTTAACAAAAAGACGACGTTTTAGAGCTAGAAATAGCAAGTTAAAATAAGGC
Zmynd11_MGLibA_61629	TGGAAAGGACGAAACACCGTCTCTTTGGGATGCATACCGGTTTTAGAGCTAGAAATAGCAAGTTAAAATAAGGC
NTCG_0001_MGLibA_66406	TGGAAAGGACGAAACACCGGCGAGGTATTCGGCTCCGCGGTTTTAGAGCTAGAAATAGCAAGTTAAAATAAGGC
NTCG_0002_MGLibA_66407	TGGAAAGGACGAAACACCGGCTTTCACGGAGGTTCGACGGTTTTAGAGCTAGAAATAGCAAGTTAAAATAAGGC
NTCG_0003_MGLibA_66408	TGGAAAGGACGAAACACCGATGTTGCAGTTCGGCTCGATGTTTTAGAGCTAGAAATAGCAAGTTAAAATAAGGC
NTCG_0004_MGLibA_66409	TGGAAAGGACGAAACACCGACGTGTAAGGCGAACGCCTTGTTTTAGAGCTAGAAATAGCAAGTTAAAATAAGGC
NTCG_0005_MGLibA_66410	TGGAAAGGACGAAACACCGGACTCCGGGTACTAAATGTCGTTTTAGAGCTAGAAATAGCAAGTTAAAATAAGGC
NTCG_0006_MGLibA_66411	TGGAAAGGACGAAACACCGCCGCGCCGTTAGGGAACGAGGTTTTAGAGCTAGAAATAGCAAGTTAAAATAAGGC
NTCG_0007_MGLibA_66412	TGGAAAGGACGAAACACCGATTGTTCGACCGTCTACGGGGTTTTAGAGCTAGAAATAGCAAGTTAAAATAAGGC
NTCG_0008_MGLibA_66413	TGGAAAGGACGAAACACCGACCCATCGGGTGCGATATGGGTTTTAGAGCTAGAAATAGCAAGTTAAAATAAGGC
NTCG_0009_MGLibA_66414	TGGAAAGGACGAAACACCGCGGGCGTCACCTGCTAGTAAGTTTTAGAGCTAGAAATAGCAAGTTAAAATAAGGC
NTCG_0010_MGLibA_66415	TGGAAAGGACGAAACACCGGCTTCTACTCGCAACGTATTGTTTTAGAGCTAGAAATAGCAAGTTAAAATAAGGC
NTCG_0011_MGLibA_66416	TGGAAAGGACGAAACACCGTACAGTTATACGTCGCGGTGGTTTTAGAGCTAGAAATAGCAAGTTAAAATAAGGC
NTCG_0012_MGLibA_66417	TGGAAAGGACGAAACACCGAAGCACAAGAACGGTCCGCCGTTTTAGAGCTAGAAATAGCAAGTTAAAATAAGGC
NTCG_0013_MGLibA_66418	TGGAAAGGACGAAACACCGCAGCCACCGCACCGGCGTAAGTTTTAGAGCTAGAAATAGCAAGTTAAAATAAGGC
NTCG_0014_MGLibA_66419	TGGAAAGGACGAAACACCGGTCAAGCCGAACGCTGCCGGGTTTTAGAGCTAGAAATAGCAAGTTAAAATAAGGC
NTCG_0015_MGLibA_66420	TGGAAAGGACGAAACACCGCCTTAGACCGGGTGTACCTCGTTTTAGAGCTAGAAATAGCAAGTTAAAATAAGGC
NTCG_0016_MGLibA_66421	TGGAAAGGACGAAACACCGAAGTCTATGCGGGGCTCGTAGTTTTAGAGCTAGAAATAGCAAGTTAAAATAAGGC
NTCG_0017_MGLibA_66422	TGGAAAGGACGAAACACCGTTGTCAACTTCGGCCAACGCGTTTTAGAGCTAGAAATAGCAAGTTAAAATAAGGC
NTCG_0018_MGLibA_66423	TGGAAAGGACGAAACACCGATAGATGTCTACGCGCCGTTGTTTTAGAGCTAGAAATAGCAAGTTAAAATAAGGC
NTCG_0019_MGLibA_66424	TGGAAAGGACGAAACACCGCTCGGGCTATTCAGCGATAGGTTTTAGAGCTAGAAATAGCAAGTTAAAATAAGGC
NTCG_0020_MGLibA_66425	TGGAAAGGACGAAACACCGGCGGTTACCGCGAAAACCATGTTTTAGAGCTAGAAATAGCAAGTTAAAATAAGGC
